# Blood-borne immune cells carry low biomass DNA remnants of microbes in patients with colorectal cancer or inflammatory bowel disease

**DOI:** 10.1101/2024.12.16.628609

**Authors:** Y. Morsy, Å. Walberg, P. Wawrzyniak, B. Hubeli, L. Truscello, C. Mamie, A. Niechcial, E. Gueguen, R. Manzini, C. Gottier, S. Lang, S. Scharl, S. Blümel, L. Biedermann, G. Rogler, M. Turina, M. Ramser, H. Petrowsky, I. C. Arnold, S. Zeissig, N. Zamboni, A. Egli, J. H. Niess, P. Hruz, A. Knuth, R. Fritsch, M. G. Manz, M. Wawrzyniak, M. Scharl

## Abstract

The involvement of the human intestinal microbiome in the regulation of immune cell homeostasis, as well as in the pathogenesis of inflammatory bowel disease (IBD) and colorectal cancer (CRC), are well-established^1–4^. Bacteria interact with immune cells at the sites of intestinal inflammation, but also in the CRC tumor microenvironment^1–6^. Indeed, bacterial remnants have recently been detected in human intestinal tissue in patients with IBD, at primary tumor sites and in the metastases of patients with CRC, and in whole blood^3,7,8^. A defective intestinal epithelial barrier is thought to promote bacterial remnant translocation and disease progression^6^. However, it is unknown, how bacterial remnants translocate from the intestine to sites of metastasis or into the circulation. We hypothesized that bacterial remnants translocate within peripheral blood immune cells into the circulation. Here, we thus explored the composition of the detectable microbiome in peripheral blood mononuclear cells (PBMCs) of patients with CRC or IBD compared to healthy controls. The PBMC microbiome profiles partially align with the tumor- and metastasis-derived or intestinal tissue-derived microbiome signatures obtained from the same patients with CRC or IBD, respectively. Our metagenomics data, supported by 16S-rRNA-FISH-Flow, imaging flow cytometry and species-specific qPCR, reveal the presence of translocated bacterial genetic sequences in the patients with CRC and IBD, likely due to an intestinal barrier defect. Pathway and serum metabolomics analysis connected to the metabolic potential of the PBMC-derived microbiome sequences support the onset of microbial translocation in such patients. Thus, our data suggest that in patients with intestinal barrier leakage, such as those with CRC or IBD, there is the potential for the translocation of bacterial remnants into the circulation via peripheral immune cells.
