## Supplemental Table 5 for "Blood-borne immune cells carry low biomass DNA remnants of microbes in patients with colorectal cancer or inflammatory bowel disease"

### Sheet: Sheet1
Supplementary table 5: alpha indices statistics
alpha_indices	term	contrast	null.value	estimate	conf.low	conf.high	adj.p.value
observed	Status2	PBMCs_CRC_Non_Metastatic-PBMCs_Healthy	0	0.0263158	-3.19696	3.24959	0.999996
observed	Status2	PBMCs_CRC_Metastatic-PBMCs_Healthy	0	-0.0555556	-3.68323	3.57212	0.999976
observed	Status2	PBMCs_IBD-PBMCs_Healthy	0	-2.25676	-5.28603	0.772513	0.212424
observed	Status2	PBMCs_CRC_Metastatic-PBMCs_CRC_Non_Metastatic	0	-0.0818713	-2.8671	2.70336	0.999832
observed	Status2	PBMCs_IBD-PBMCs_CRC_Non_Metastatic	0	-2.28307	-4.22573	-0.340414	0.0148191
observed	Status2	PBMCs_IBD-PBMCs_CRC_Metastatic	0	-2.2012	-4.75942	0.357013	0.116206
chao1	Status2	PBMCs_CRC_Non_Metastatic-PBMCs_Healthy	0	4.96711	-6.82859	16.7628	0.685009
chao1	Status2	PBMCs_CRC_Metastatic-PBMCs_Healthy	0	5.08611	-8.1895	18.3617	0.744496
chao1	Status2	PBMCs_IBD-PBMCs_Healthy	0	-4.0297	-15.1154	7.05602	0.773725
chao1	Status2	PBMCs_CRC_Metastatic-PBMCs_CRC_Non_Metastatic	0	0.119006	-10.0736	10.3117	0.999989
chao1	Status2	PBMCs_IBD-PBMCs_CRC_Non_Metastatic	0	-8.9968	-16.106	-1.88758	0.00745528
chao1	Status2	PBMCs_IBD-PBMCs_CRC_Metastatic	0	-9.11581	-18.4777	0.246064	0.0591358
diversity_inverse_simpson	Status2	PBMCs_CRC_Non_Metastatic-PBMCs_Healthy	0	-0.485306	-4.09205	3.12144	0.984592
diversity_inverse_simpson	Status2	PBMCs_CRC_Metastatic-PBMCs_Healthy	0	0.119995	-3.93926	4.17926	0.999829
diversity_inverse_simpson	Status2	PBMCs_IBD-PBMCs_Healthy	0	-1.96848	-5.35814	1.42118	0.425558
diversity_inverse_simpson	Status2	PBMCs_CRC_Metastatic-PBMCs_CRC_Non_Metastatic	0	0.605301	-2.51128	3.72189	0.956025
diversity_inverse_simpson	Status2	PBMCs_IBD-PBMCs_CRC_Non_Metastatic	0	-1.48317	-3.65695	0.690601	0.28351
diversity_inverse_simpson	Status2	PBMCs_IBD-PBMCs_CRC_Metastatic	0	-2.08847	-4.95104	0.774087	0.228634
diversity_gini_simpson	Status2	PBMCs_CRC_Non_Metastatic-PBMCs_Healthy	0	0.00413733	-0.154902	0.163176	0.999883
diversity_gini_simpson	Status2	PBMCs_CRC_Metastatic-PBMCs_Healthy	0	-0.00554296	-0.184535	0.17345	0.999803
diversity_gini_simpson	Status2	PBMCs_IBD-PBMCs_Healthy	0	-0.0743601	-0.223827	0.0751064	0.559404
diversity_gini_simpson	Status2	PBMCs_CRC_Metastatic-PBMCs_CRC_Non_Metastatic	0	-0.00968029	-0.147106	0.127745	0.99771
diversity_gini_simpson	Status2	PBMCs_IBD-PBMCs_CRC_Non_Metastatic	0	-0.0784974	-0.17435	0.0173549	0.145841
diversity_gini_simpson	Status2	PBMCs_IBD-PBMCs_CRC_Metastatic	0	-0.0688171	-0.195041	0.0574072	0.481461
diversity_shannon	Status2	PBMCs_CRC_Non_Metastatic-PBMCs_Healthy	0	-0.00303613	-0.540339	0.534266	0.999999
diversity_shannon	Status2	PBMCs_CRC_Metastatic-PBMCs_Healthy	0	-0.0163332	-0.621047	0.588381	0.999869
diversity_shannon	Status2	PBMCs_IBD-PBMCs_Healthy	0	-0.312012	-0.816974	0.19295	0.370136
diversity_shannon	Status2	PBMCs_CRC_Metastatic-PBMCs_CRC_Non_Metastatic	0	-0.0132971	-0.477579	0.450985	0.999844
diversity_shannon	Status2	PBMCs_IBD-PBMCs_CRC_Non_Metastatic	0	-0.308976	-0.632806	0.0148547	0.0668375
diversity_shannon	Status2	PBMCs_IBD-PBMCs_CRC_Metastatic	0	-0.295679	-0.722119	0.130761	0.269985
diversity_fisher	Status2	PBMCs_CRC_Non_Metastatic-PBMCs_Healthy	0	-0.847122	-9.00028	7.30603	0.992764
diversity_fisher	Status2	PBMCs_CRC_Metastatic-PBMCs_Healthy	0	2.22904	-6.94703	11.4051	0.918645
diversity_fisher	Status2	PBMCs_IBD-PBMCs_Healthy	0	-5.63813	-13.3005	2.02429	0.221974
diversity_fisher	Status2	PBMCs_CRC_Metastatic-PBMCs_CRC_Non_Metastatic	0	3.07616	-3.96897	10.1213	0.659856
diversity_fisher	Status2	PBMCs_IBD-PBMCs_CRC_Non_Metastatic	0	-4.79101	-9.70488	0.122873	0.0586606
diversity_fisher	Status2	PBMCs_IBD-PBMCs_CRC_Metastatic	0	-7.86717	-14.3381	-1.39627	0.0109368
diversity_coverage	Status2	PBMCs_CRC_Non_Metastatic-PBMCs_Healthy	0	-0.184211	-1.84938	1.48096	0.991301
diversity_coverage	Status2	PBMCs_CRC_Metastatic-PBMCs_Healthy	0	0.166667	-1.70742	2.04075	0.995427
diversity_coverage	Status2	PBMCs_IBD-PBMCs_Healthy	0	-0.851351	-2.41629	0.713592	0.483361
diversity_coverage	Status2	PBMCs_CRC_Metastatic-PBMCs_CRC_Non_Metastatic	0	0.350877	-1.08799	1.78975	0.917798
diversity_coverage	Status2	PBMCs_IBD-PBMCs_CRC_Non_Metastatic	0	-0.667141	-1.67073	0.336451	0.305809
diversity_coverage	Status2	PBMCs_IBD-PBMCs_CRC_Metastatic	0	-1.01802	-2.33961	0.303575	0.187561
evenness_camargo	Status2	PBMCs_CRC_Non_Metastatic-PBMCs_Healthy	0	-0.127199	-0.293822	0.0394241	0.194123
evenness_camargo	Status2	PBMCs_CRC_Metastatic-PBMCs_Healthy	0	-0.0771291	-0.264657	0.110399	0.700664
evenness_camargo	Status2	PBMCs_IBD-PBMCs_Healthy	0	0.0396137	-0.116981	0.196208	0.90931
evenness_camargo	Status2	PBMCs_CRC_Metastatic-PBMCs_CRC_Non_Metastatic	0	0.05007	-0.0939089	0.194049	0.796263
evenness_camargo	Status2	PBMCs_IBD-PBMCs_CRC_Non_Metastatic	0	0.166813	0.0663895	0.267236	0.000248321
evenness_camargo	Status2	PBMCs_IBD-PBMCs_CRC_Metastatic	0	0.116743	-0.0155009	0.248986	0.102356
evenness_pielou	Status2	PBMCs_CRC_Non_Metastatic-PBMCs_Healthy	0	-0.00192791	-0.139323	0.135467	0.999982
evenness_pielou	Status2	PBMCs_CRC_Metastatic-PBMCs_Healthy	0	0.00446499	-0.150168	0.159098	0.99984
evenness_pielou	Status2	PBMCs_IBD-PBMCs_Healthy	0	-0.0568057	-0.185931	0.0723194	0.654488
evenness_pielou	Status2	PBMCs_CRC_Metastatic-PBMCs_CRC_Non_Metastatic	0	0.00639291	-0.11233	0.125116	0.998971
evenness_pielou	Status2	PBMCs_IBD-PBMCs_CRC_Non_Metastatic	0	-0.0548778	-0.137685	0.0279297	0.308463
evenness_pielou	Status2	PBMCs_IBD-PBMCs_CRC_Metastatic	0	-0.0612707	-0.170317	0.0477753	0.454914
evenness_simpson	Status2	PBMCs_CRC_Non_Metastatic-PBMCs_Healthy	0	-0.0325085	-0.231862	0.166845	0.973189
evenness_simpson	Status2	PBMCs_CRC_Metastatic-PBMCs_Healthy	0	0.0109417	-0.213423	0.235307	0.999235
evenness_simpson	Status2	PBMCs_IBD-PBMCs_Healthy	0	-0.0547383	-0.242093	0.132616	0.867792
evenness_simpson	Status2	PBMCs_CRC_Metastatic-PBMCs_CRC_Non_Metastatic	0	0.0434502	-0.128811	0.215711	0.910012
evenness_simpson	Status2	PBMCs_IBD-PBMCs_CRC_Non_Metastatic	0	-0.0222298	-0.14238	0.09792	0.961631
evenness_simpson	Status2	PBMCs_IBD-PBMCs_CRC_Metastatic	0	-0.06568	-0.223901	0.0925408	0.69458
evenness_evar	Status2	PBMCs_CRC_Non_Metastatic-PBMCs_Healthy	0	-0.0175637	-0.166294	0.131166	0.989467
evenness_evar	Status2	PBMCs_CRC_Metastatic-PBMCs_Healthy	0	0.00302513	-0.164365	0.170415	0.999961
evenness_evar	Status2	PBMCs_IBD-PBMCs_Healthy	0	-0.0818723	-0.22165	0.0579056	0.417901
evenness_evar	Status2	PBMCs_CRC_Metastatic-PBMCs_CRC_Non_Metastatic	0	0.0205888	-0.107929	0.149106	0.974516
evenness_evar	Status2	PBMCs_IBD-PBMCs_CRC_Non_Metastatic	0	-0.0643087	-0.153948	0.0253304	0.242017
evenness_evar	Status2	PBMCs_IBD-PBMCs_CRC_Metastatic	0	-0.0848975	-0.20294	0.0331448	0.240011
evenness_bulla	Status2	PBMCs_CRC_Non_Metastatic-PBMCs_Healthy	0	-0.0201318	-0.183773	0.143509	0.988129
evenness_bulla	Status2	PBMCs_CRC_Metastatic-PBMCs_Healthy	0	0.00466278	-0.179509	0.188834	0.999892
evenness_bulla	Status2	PBMCs_IBD-PBMCs_Healthy	0	-0.0737403	-0.227532	0.080051	0.589254
evenness_bulla	Status2	PBMCs_CRC_Metastatic-PBMCs_CRC_Non_Metastatic	0	0.0247946	-0.116607	0.166196	0.967033
evenness_bulla	Status2	PBMCs_IBD-PBMCs_CRC_Non_Metastatic	0	-0.0536085	-0.152234	0.0450173	0.4841
evenness_bulla	Status2	PBMCs_IBD-PBMCs_CRC_Metastatic	0	-0.078403	-0.20828	0.0514735	0.390921
dominance_dbp	Status2	PBMCs_CRC_Non_Metastatic-PBMCs_Healthy	0	0.00835422	-0.197186	0.213894	0.999556
dominance_dbp	Status2	PBMCs_CRC_Metastatic-PBMCs_Healthy	0	0.010582	-0.220746	0.24191	0.999368
dominance_dbp	Status2	PBMCs_IBD-PBMCs_Healthy	0	0.0879451	-0.105224	0.281114	0.629296
dominance_dbp	Status2	PBMCs_CRC_Metastatic-PBMCs_CRC_Non_Metastatic	0	0.00222779	-0.175379	0.179835	0.999987
dominance_dbp	Status2	PBMCs_IBD-PBMCs_CRC_Non_Metastatic	0	0.0795909	-0.0442876	0.203469	0.335528
dominance_dbp	Status2	PBMCs_IBD-PBMCs_CRC_Metastatic	0	0.0773631	-0.0857678	0.240494	0.597944
dominance_dmn	Status2	PBMCs_CRC_Non_Metastatic-PBMCs_Healthy	0	0.0284043	-0.176992	0.233801	0.983318
dominance_dmn	Status2	PBMCs_CRC_Metastatic-PBMCs_Healthy	0	0.00529101	-0.225875	0.236457	0.99992
dominance_dmn	Status2	PBMCs_IBD-PBMCs_Healthy	0	0.100815	-0.0922184	0.293849	0.518641
dominance_dmn	Status2	PBMCs_CRC_Metastatic-PBMCs_CRC_Non_Metastatic	0	-0.0231133	-0.200596	0.154369	0.985987
dominance_dmn	Status2	PBMCs_IBD-PBMCs_CRC_Non_Metastatic	0	0.0724108	-0.0513809	0.196202	0.419108
dominance_dmn	Status2	PBMCs_IBD-PBMCs_CRC_Metastatic	0	0.0955241	-0.0674925	0.258541	0.417525
dominance_absolute	Status2	PBMCs_CRC_Non_Metastatic-PBMCs_Healthy	0	0.175439	-4.14091	4.49178	0.999556
dominance_absolute	Status2	PBMCs_CRC_Metastatic-PBMCs_Healthy	0	0.222222	-4.63566	5.08011	0.999368
dominance_absolute	Status2	PBMCs_IBD-PBMCs_Healthy	0	1.84685	-2.2097	5.90339	0.629296
dominance_absolute	Status2	PBMCs_CRC_Metastatic-PBMCs_CRC_Non_Metastatic	0	0.0467836	-3.68297	3.77653	0.999987
dominance_absolute	Status2	PBMCs_IBD-PBMCs_CRC_Non_Metastatic	0	1.67141	-0.930039	4.27286	0.335528
dominance_absolute	Status2	PBMCs_IBD-PBMCs_CRC_Metastatic	0	1.62462	-1.80112	5.05037	0.597944
dominance_relative	Status2	PBMCs_CRC_Non_Metastatic-PBMCs_Healthy	0	0.00835422	-0.197186	0.213894	0.999556
dominance_relative	Status2	PBMCs_CRC_Metastatic-PBMCs_Healthy	0	0.010582	-0.220746	0.24191	0.999368
dominance_relative	Status2	PBMCs_IBD-PBMCs_Healthy	0	0.0879451	-0.105224	0.281114	0.629296
dominance_relative	Status2	PBMCs_CRC_Metastatic-PBMCs_CRC_Non_Metastatic	0	0.00222779	-0.175379	0.179835	0.999987
dominance_relative	Status2	PBMCs_IBD-PBMCs_CRC_Non_Metastatic	0	0.0795909	-0.0442876	0.203469	0.335528
dominance_relative	Status2	PBMCs_IBD-PBMCs_CRC_Metastatic	0	0.0773631	-0.0857678	0.240494	0.597944
dominance_simpson	Status2	PBMCs_CRC_Non_Metastatic-PBMCs_Healthy	0	-0.00413733	-0.163176	0.154902	0.999883
dominance_simpson	Status2	PBMCs_CRC_Metastatic-PBMCs_Healthy	0	0.00554296	-0.17345	0.184535	0.999803
dominance_simpson	Status2	PBMCs_IBD-PBMCs_Healthy	0	0.0743601	-0.0751064	0.223827	0.559404
dominance_simpson	Status2	PBMCs_CRC_Metastatic-PBMCs_CRC_Non_Metastatic	0	0.00968029	-0.127745	0.147106	0.99771
dominance_simpson	Status2	PBMCs_IBD-PBMCs_CRC_Non_Metastatic	0	0.0784974	-0.0173549	0.17435	0.145841
dominance_simpson	Status2	PBMCs_IBD-PBMCs_CRC_Metastatic	0	0.0688171	-0.0574072	0.195041	0.481461
dominance_core_abundance	Status2	PBMCs_CRC_Non_Metastatic-PBMCs_Healthy	0	0.191729	-0.0267531	0.410212	0.105476
dominance_core_abundance	Status2	PBMCs_CRC_Metastatic-PBMCs_Healthy	0	0.134921	-0.110973	0.380814	0.475856
dominance_core_abundance	Status2	PBMCs_IBD-PBMCs_Healthy	0	0.0817246	-0.123607	0.287057	0.721564
dominance_core_abundance	Status2	PBMCs_CRC_Metastatic-PBMCs_CRC_Non_Metastatic	0	-0.0568087	-0.245599	0.131982	0.857467
dominance_core_abundance	Status2	PBMCs_IBD-PBMCs_CRC_Non_Metastatic	0	-0.110005	-0.241683	0.0216739	0.133456
dominance_core_abundance	Status2	PBMCs_IBD-PBMCs_CRC_Metastatic	0	-0.0531961	-0.226599	0.120207	0.850333
dominance_gini	Status2	PBMCs_CRC_Non_Metastatic-PBMCs_Healthy	0	0.00155981	-0.0187546	0.0218742	0.997041
dominance_gini	Status2	PBMCs_CRC_Metastatic-PBMCs_Healthy	0	-0.00137298	-0.0242361	0.0214901	0.998576
dominance_gini	Status2	PBMCs_IBD-PBMCs_Healthy	0	0.0132963	-0.00579536	0.032388	0.266293
dominance_gini	Status2	PBMCs_CRC_Metastatic-PBMCs_CRC_Non_Metastatic	0	-0.00293279	-0.0204864	0.0146208	0.971266
dominance_gini	Status2	PBMCs_IBD-PBMCs_CRC_Non_Metastatic	0	0.0117365	-0.000506912	0.0239799	0.0650095
dominance_gini	Status2	PBMCs_IBD-PBMCs_CRC_Metastatic	0	0.0146693	-0.0014536	0.0307922	0.0874026
rarity_log_modulo_skewness	Status2	PBMCs_CRC_Non_Metastatic-PBMCs_Healthy	0	0.0621423	-0.108434	0.232718	0.772549
rarity_log_modulo_skewness	Status2	PBMCs_CRC_Metastatic-PBMCs_Healthy	0	-0.0344629	-0.22644	0.157514	0.964765
rarity_log_modulo_skewness	Status2	PBMCs_IBD-PBMCs_Healthy	0	-0.0449414	-0.205251	0.115368	0.88115
rarity_log_modulo_skewness	Status2	PBMCs_CRC_Metastatic-PBMCs_CRC_Non_Metastatic	0	-0.0966052	-0.244	0.0507894	0.318078
rarity_log_modulo_skewness	Status2	PBMCs_IBD-PBMCs_CRC_Non_Metastatic	0	-0.107084	-0.209889	-0.00427813	0.0380247
rarity_log_modulo_skewness	Status2	PBMCs_IBD-PBMCs_CRC_Metastatic	0	-0.0104786	-0.145859	0.124902	0.99697
rarity_low_abundance	Status2	PBMCs_CRC_Non_Metastatic-PBMCs_Healthy	0	0	0	0
rarity_low_abundance	Status2	PBMCs_CRC_Metastatic-PBMCs_Healthy	0	0	0	0
rarity_low_abundance	Status2	PBMCs_IBD-PBMCs_Healthy	0	0	0	0
rarity_low_abundance	Status2	PBMCs_CRC_Metastatic-PBMCs_CRC_Non_Metastatic	0	0	0	0
rarity_low_abundance	Status2	PBMCs_IBD-PBMCs_CRC_Non_Metastatic	0	0	0	0
rarity_low_abundance	Status2	PBMCs_IBD-PBMCs_CRC_Metastatic	0	0	0	0
rarity_rare_abundance	Status2	PBMCs_CRC_Non_Metastatic-PBMCs_Healthy	0	-0.155806	-0.419018	0.107405	0.408471
rarity_rare_abundance	Status2	PBMCs_CRC_Metastatic-PBMCs_Healthy	0	-0.108466	-0.4047	0.187769	0.769856
rarity_rare_abundance	Status2	PBMCs_IBD-PBMCs_Healthy	0	-0.0774346	-0.324804	0.169934	0.842551
rarity_rare_abundance	Status2	PBMCs_CRC_Metastatic-PBMCs_CRC_Non_Metastatic	0	0.0473406	-0.1801	0.274781	0.946668
rarity_rare_abundance	Status2	PBMCs_IBD-PBMCs_CRC_Non_Metastatic	0	0.0783716	-0.0802651	0.237008	0.565148
rarity_rare_abundance	Status2	PBMCs_IBD-PBMCs_CRC_Metastatic	0	0.031031	-0.177872	0.239934	0.979488
