## Supplemental Table 6 for "Blood-borne immune cells carry low biomass DNA remnants of microbes in patients with colorectal cancer or inflammatory bowel disease"

### Sheet: Sheet1
Supplementary table 6: Beta indices statistics
distance	contrast	term	df	SumOfSqs	R2	statistic	p.value
bray	PBMCs_Healthy_vs_PBMCs_CRC_Non_Metastatic	condition	1	0.983094	0.127038	3.34708	0.001
bray	PBMCs_Healthy_vs_PBMCs_CRC_Non_Metastatic	Residual	23	6.7555	0.872962
bray	PBMCs_Healthy_vs_PBMCs_CRC_Non_Metastatic	Total	24	7.73859	1
bray	PBMCs_Healthy_vs_PBMCs_CRC_Metastatic	condition	1	0.468531	0.0873765	1.24465	0.201
bray	PBMCs_Healthy_vs_PBMCs_CRC_Metastatic	Residual	13	4.89368	0.912623
bray	PBMCs_Healthy_vs_PBMCs_CRC_Metastatic	Total	14	5.36221	1
bray	PBMCs_Healthy_vs_PBMCs_IBD	condition	1	0.475715	0.0275241	1.16043	0.241
bray	PBMCs_Healthy_vs_PBMCs_IBD	Residual	41	16.8079	0.972476
bray	PBMCs_Healthy_vs_PBMCs_IBD	Total	42	17.2836	1
bray	PBMCs_CRC_Non_Metastatic_vs_PBMCs_CRC_Metastatic	condition	1	0.595695	0.0737238	2.06938	0.005
bray	PBMCs_CRC_Non_Metastatic_vs_PBMCs_CRC_Metastatic	Residual	26	7.4844	0.926276
bray	PBMCs_CRC_Non_Metastatic_vs_PBMCs_CRC_Metastatic	Total	27	8.08009	1
bray	PBMCs_CRC_Non_Metastatic_vs_PBMCs_IBD	condition	1	1.49886	0.0717245	4.17239	0.001
bray	PBMCs_CRC_Non_Metastatic_vs_PBMCs_IBD	Residual	54	19.3986	0.928275
bray	PBMCs_CRC_Non_Metastatic_vs_PBMCs_IBD	Total	55	20.8975	1
bray	PBMCs_CRC_Metastatic_vs_PBMCs_IBD	condition	1	0.504866	0.0279833	1.26671	0.162
bray	PBMCs_CRC_Metastatic_vs_PBMCs_IBD	Residual	44	17.5368	0.972017
bray	PBMCs_CRC_Metastatic_vs_PBMCs_IBD	Total	45	18.0417	1
jaccard	PBMCs_Healthy_vs_PBMCs_CRC_Non_Metastatic	condition	1	0.699929	0.0669686	1.65083	0.001
jaccard	PBMCs_Healthy_vs_PBMCs_CRC_Non_Metastatic	Residual	23	9.75166	0.933031
jaccard	PBMCs_Healthy_vs_PBMCs_CRC_Non_Metastatic	Total	24	10.4516	1
jaccard	PBMCs_Healthy_vs_PBMCs_CRC_Metastatic	condition	1	0.493215	0.0765122	1.07707	0.213
jaccard	PBMCs_Healthy_vs_PBMCs_CRC_Metastatic	Residual	13	5.95302	0.923488
jaccard	PBMCs_Healthy_vs_PBMCs_CRC_Metastatic	Total	14	6.44623	1
jaccard	PBMCs_Healthy_vs_PBMCs_IBD	condition	1	0.498093	0.0251398	1.05731	0.216
jaccard	PBMCs_Healthy_vs_PBMCs_IBD	Residual	41	19.3149	0.97486
jaccard	PBMCs_Healthy_vs_PBMCs_IBD	Total	42	19.8129	1
jaccard	PBMCs_CRC_Non_Metastatic_vs_PBMCs_CRC_Metastatic	condition	1	0.564612	0.0489677	1.33871	0.007
jaccard	PBMCs_CRC_Non_Metastatic_vs_PBMCs_CRC_Metastatic	Residual	26	10.9657	0.951032
jaccard	PBMCs_CRC_Non_Metastatic_vs_PBMCs_CRC_Metastatic	Total	27	11.5303	1
jaccard	PBMCs_CRC_Non_Metastatic_vs_PBMCs_IBD	condition	1	0.972684	0.0384457	2.15907	0.001
jaccard	PBMCs_CRC_Non_Metastatic_vs_PBMCs_IBD	Residual	54	24.3275	0.961554
jaccard	PBMCs_CRC_Non_Metastatic_vs_PBMCs_IBD	Total	55	25.3002	1
jaccard	PBMCs_CRC_Metastatic_vs_PBMCs_IBD	condition	1	0.512549	0.0243591	1.09856	0.168
jaccard	PBMCs_CRC_Metastatic_vs_PBMCs_IBD	Residual	44	20.5289	0.975641
jaccard	PBMCs_CRC_Metastatic_vs_PBMCs_IBD	Total	45	21.0414	1
Unweighted_Unifrac	PBMCs_Healthy_vs_PBMCs_CRC_Non_Metastatic	condition	1	0.445325	0.0918235	2.32547	0.001
Unweighted_Unifrac	PBMCs_Healthy_vs_PBMCs_CRC_Non_Metastatic	Residual	23	4.40447	0.908177
Unweighted_Unifrac	PBMCs_Healthy_vs_PBMCs_CRC_Non_Metastatic	Total	24	4.84979	1
Unweighted_Unifrac	PBMCs_Healthy_vs_PBMCs_CRC_Metastatic	condition	1	0.264777	0.0887316	1.26583	0.152
Unweighted_Unifrac	PBMCs_Healthy_vs_PBMCs_CRC_Metastatic	Residual	13	2.71924	0.911268
Unweighted_Unifrac	PBMCs_Healthy_vs_PBMCs_CRC_Metastatic	Total	14	2.98402	1
Unweighted_Unifrac	PBMCs_Healthy_vs_PBMCs_IBD	condition	1	0.318828	0.0327439	1.38795	0.068
Unweighted_Unifrac	PBMCs_Healthy_vs_PBMCs_IBD	Residual	41	9.4182	0.967256
Unweighted_Unifrac	PBMCs_Healthy_vs_PBMCs_IBD	Total	42	9.73703	1
Unweighted_Unifrac	PBMCs_CRC_Non_Metastatic_vs_PBMCs_CRC_Metastatic	condition	1	0.282742	0.0542041	1.49008	0.063
Unweighted_Unifrac	PBMCs_CRC_Non_Metastatic_vs_PBMCs_CRC_Metastatic	Residual	26	4.9335	0.945796
Unweighted_Unifrac	PBMCs_CRC_Non_Metastatic_vs_PBMCs_CRC_Metastatic	Total	27	5.21624	1
Unweighted_Unifrac	PBMCs_CRC_Non_Metastatic_vs_PBMCs_IBD	condition	1	0.560637	0.0459798	2.60258	0.001
Unweighted_Unifrac	PBMCs_CRC_Non_Metastatic_vs_PBMCs_IBD	Residual	54	11.6325	0.95402
Unweighted_Unifrac	PBMCs_CRC_Non_Metastatic_vs_PBMCs_IBD	Total	55	12.1931	1
Unweighted_Unifrac	PBMCs_CRC_Metastatic_vs_PBMCs_IBD	condition	1	0.268152	0.0262499	1.18613	0.232
Unweighted_Unifrac	PBMCs_CRC_Metastatic_vs_PBMCs_IBD	Residual	44	9.94724	0.97375
Unweighted_Unifrac	PBMCs_CRC_Metastatic_vs_PBMCs_IBD	Total	45	10.2154	1
weighted_Unifrac	PBMCs_Healthy_vs_PBMCs_CRC_Non_Metastatic	condition	1	0.235231	0.1039	2.66677	0.006
weighted_Unifrac	PBMCs_Healthy_vs_PBMCs_CRC_Non_Metastatic	Residual	23	2.02878	0.8961
weighted_Unifrac	PBMCs_Healthy_vs_PBMCs_CRC_Non_Metastatic	Total	24	2.26401	1
weighted_Unifrac	PBMCs_Healthy_vs_PBMCs_CRC_Metastatic	condition	1	0.112609	0.0761547	1.07162	0.38
weighted_Unifrac	PBMCs_Healthy_vs_PBMCs_CRC_Metastatic	Residual	13	1.36608	0.923845
weighted_Unifrac	PBMCs_Healthy_vs_PBMCs_CRC_Metastatic	Total	14	1.47869	1
weighted_Unifrac	PBMCs_Healthy_vs_PBMCs_IBD	condition	1	0.101551	0.0175261	0.731388	0.72
weighted_Unifrac	PBMCs_Healthy_vs_PBMCs_IBD	Residual	41	5.69275	0.982474
weighted_Unifrac	PBMCs_Healthy_vs_PBMCs_IBD	Total	42	5.7943	1
weighted_Unifrac	PBMCs_CRC_Non_Metastatic_vs_PBMCs_CRC_Metastatic	condition	1	0.14133	0.0580958	1.60366	0.092
weighted_Unifrac	PBMCs_CRC_Non_Metastatic_vs_PBMCs_CRC_Metastatic	Residual	26	2.29138	0.941904
weighted_Unifrac	PBMCs_CRC_Non_Metastatic_vs_PBMCs_CRC_Metastatic	Total	27	2.43271	1
weighted_Unifrac	PBMCs_CRC_Non_Metastatic_vs_PBMCs_IBD	condition	1	0.331504	0.0477016	2.70491	0.008
weighted_Unifrac	PBMCs_CRC_Non_Metastatic_vs_PBMCs_IBD	Residual	54	6.61804	0.952298
weighted_Unifrac	PBMCs_CRC_Non_Metastatic_vs_PBMCs_IBD	Total	55	6.94955	1
weighted_Unifrac	PBMCs_CRC_Metastatic_vs_PBMCs_IBD	condition	1	0.138055	0.0226565	1.01999	0.413
weighted_Unifrac	PBMCs_CRC_Metastatic_vs_PBMCs_IBD	Residual	44	5.95534	0.977344
weighted_Unifrac	PBMCs_CRC_Metastatic_vs_PBMCs_IBD	Total	45	6.0934	1
