## Supplemental Table 9 for "Blood-borne immune cells carry low biomass DNA remnants of microbes in patients with colorectal cancer or inflammatory bowel disease"

### Sheet: Sheet2
Supplemetary table 9: Signifcant correlation between statistically signifcant metabolites in serum from patients with IBD and statitically signifcant pathways results from function analysis of PBMCs IBD metagenomic analysis
row	Metabolite name	column	cor	p
HMDB0015377	Isocarboxazid	serotonin and melatonin biosynthesis	0.727815	0.0111147
HMDB0002697	19-Norandrosterone	serotonin and melatonin biosynthesis	0.862166	0.00064052
HMDB0001518	alpha-CEHC	serotonin and melatonin biosynthesis	0.794176	0.00350755
HMDB0001999	Eicosapentaenoic acid	serotonin and melatonin biosynthesis	0.913587	8.46044e-05
HMDB0000253	C21:5	serotonin and melatonin biosynthesis	0.887304	0.000268785
HMDB0004029	11-Dehydrocorticosterone	serotonin and melatonin biosynthesis	0.768277	0.00574264
HMDB0035582	1-Phenyl-1,3-heptadecanedione	serotonin and melatonin biosynthesis	0.764225	0.00616922
HMDB0000045	AMP	serotonin and melatonin biosynthesis	0.634475	0.0360068
HMDB0041063	1,2-Dimethoxy-13-methyl-[1,3]benzodioxolo[5,6-c]phenanthridine	serotonin and melatonin biosynthesis	0.681268	0.0209869
HMDB0060418	6-Thioxanthine 5''-monophosphate	serotonin and melatonin biosynthesis	0.622691	0.0407298
HMDB0002355	Leukotriene E3	serotonin and melatonin biosynthesis	0.648731	0.0308205
HMDB0002829	Androsterone glucuronide	serotonin and melatonin biosynthesis	0.907608	0.00011332
HMDB0011628	Glycyrrhetinic acid	serotonin and melatonin biosynthesis	0.646941	0.031441
HMDB0127117	({6-[5,7-dihydroxy-2-(4-hydroxyphenyl)-4-oxo-4H-chromen-6-yl]-3,4,5-trihydroxyoxan-2-yl}methoxy)sulfonic acid	serotonin and melatonin biosynthesis	0.6356	0.0355769
HMDB0006406	Ecgonine methyl ester	pyrimidine deoxyribonucleotides de novo biosynthesis III	0.824794	0.00178127
HMDB0041788	Vanillic acid 4-sulfate	pyrimidine deoxyribonucleotides de novo biosynthesis III	0.793397	0.00356335
HMDB0014503	Sulfadiazine	pyrimidine deoxyribonucleotides de novo biosynthesis III	0.657602	0.0278723
HMDB0001518	alpha-CEHC	pyrimidine deoxyribonucleotides de novo biosynthesis III	0.728219	0.0110477
HMDB0030208	Koenigicine	pyrimidine deoxyribonucleotides de novo biosynthesis III	-0.697231	0.0170899
HMDB0000969	1,25-Dihydroxyvitamin D3-26,23-lactone	pyrimidine deoxyribonucleotides de novo biosynthesis III	0.723142	0.0119106
HMDB0012936	Dynorphin B (10-13)	pyrimidine deoxyribonucleotides de novo biosynthesis III	0.714369	0.0135148
HMDB0000152	Gentisic acid	fatty acid &beta;-oxidation V (unsaturated, odd number, di-isomerase-dependent)	0.71388	0.0136087
HMDB0041706	Caffeic acid 3-sulfate	fatty acid &beta;-oxidation V (unsaturated, odd number, di-isomerase-dependent)	0.631839	0.0370281
HMDB0002341	8-iso-15-keto-PGE2	fatty acid &beta;-oxidation V (unsaturated, odd number, di-isomerase-dependent)	0.60448	0.048848
HMDB0130154	3,4-dihydroxy-5-{[(2E)-3-[4-hydroxy-3-(sulfooxy)phenyl]prop-2-enoyl]oxy}cyclohex-1-ene-1-carboxylic acid	fatty acid &beta;-oxidation V (unsaturated, odd number, di-isomerase-dependent)	0.605629	0.0483052
HMDB0029180	4''-O-methyl-(-)-epicatechin-3''-O-beta-glucuronide	fatty acid &beta;-oxidation V (unsaturated, odd number, di-isomerase-dependent)	-0.604862	0.0486672
HMDB0014626	Gallamine Triethiodide	fatty acid &beta;-oxidation V (unsaturated, odd number, di-isomerase-dependent)	-0.6625	0.0263325
HMDB0014483	Pyrazinamide	L-N&delta;-acetylornithine biosynthesis	0.805686	0.00275593
HMDB0000148	Glutamate	L-N&delta;-acetylornithine biosynthesis	0.618991	0.0422975
HMDB0000020	p-Hydroxyphenylacetic acid	L-N&delta;-acetylornithine biosynthesis	-0.666314	0.025176
HMDB0000375	3-(3-Hydroxyphenyl)propanoic acid	L-N&delta;-acetylornithine biosynthesis	0.847116	0.000998071
HMDB0000122	Hexose	L-N&delta;-acetylornithine biosynthesis	0.610717	0.0459526
HMDB0014738	Monobenzone	L-N&delta;-acetylornithine biosynthesis	-0.668121	0.0246407
HMDB0004305	Farnesol	L-N&delta;-acetylornithine biosynthesis	-0.669846	0.0241375
HMDB0124975	(2E)-3-[3-(sulfooxy)phenyl]prop-2-enoic acid	L-N&delta;-acetylornithine biosynthesis	0.691511	0.0184207
HMDB0041706	Caffeic acid 3-sulfate	L-N&delta;-acetylornithine biosynthesis	0.621992	0.0410228
HMDB0000195	Inosine	L-N&delta;-acetylornithine biosynthesis	-0.685956	0.0197827
HMDB0004029	11-Dehydrocorticosterone	L-N&delta;-acetylornithine biosynthesis	0.683459	0.0204178
HMDB0000045	AMP	L-N&delta;-acetylornithine biosynthesis	0.619876	0.0419187
HMDB0041063	1,2-Dimethoxy-13-methyl-[1,3]benzodioxolo[5,6-c]phenanthridine	L-N&delta;-acetylornithine biosynthesis	0.666155	0.0252235
HMDB0031833	Tiazuril	L-N&delta;-acetylornithine biosynthesis	0.675634	0.0225018
HMDB0033304	Gerberinol	L-N&delta;-acetylornithine biosynthesis	0.641582	0.0333509
HMDB0060418	6-Thioxanthine 5''-monophosphate	L-N&delta;-acetylornithine biosynthesis	0.654543	0.0288654
HMDB0034876	Castaneiolide	L-N&delta;-acetylornithine biosynthesis	-0.724628	0.0116531
HMDB0011471	LysoPE(0:0/14:1(9Z))	L-N&delta;-acetylornithine biosynthesis	-0.608694	0.0468782
HMDB0014728	Doxazosin	L-N&delta;-acetylornithine biosynthesis	-0.671516	0.023657
HMDB0041323	Heteroartonin A	L-N&delta;-acetylornithine biosynthesis	-0.680953	0.0210694
HMDB0002829	Androsterone glucuronide	L-N&delta;-acetylornithine biosynthesis	0.626542	0.0391419
HMDB0011628	Glycyrrhetinic acid	L-N&delta;-acetylornithine biosynthesis	0.607393	0.0474806
HMDB0127117	({6-[5,7-dihydroxy-2-(4-hydroxyphenyl)-4-oxo-4H-chromen-6-yl]-3,4,5-trihydroxyoxan-2-yl}methoxy)sulfonic acid	L-N&delta;-acetylornithine biosynthesis	0.615273	0.0439138
HMDB0031017	10-Undecenyl acetate	plasmalogen degradation	-0.832687	0.00146516
HMDB0030924	2-Tetradecanone	plasmalogen degradation	-0.64475	0.0322122
HMDB0011105	5-Acetylamino-6-formylamino-3-methyluracil	plasmalogen degradation	-0.726816	0.0112814
HMDB0029350	Geranyl 3-methylbutanoate	plasmalogen degradation	-0.639261	0.0342027
HMDB0134717	2-methyl-2-(4-methylpent-3-en-1-yl)-2H-chromen-8-ol	plasmalogen degradation	-0.621693	0.0411485
HMDB0060816	Didesmethyl doxepin	plasmalogen degradation	-0.73177	0.0104718
HMDB0030918	1-Hydroxyepiacorone	plasmalogen degradation	-0.620142	0.0418055
HMDB0031772	1-Methoxy-1-(2,4,5-trimethoxyphenyl)-2-propanol	plasmalogen degradation	-0.731808	0.0104658
HMDB0033680	Falcarindione	plasmalogen degradation	-0.705257	0.0153406
HMDB0038614	gamma-L-Glutamyl-L-pipecolic acid	plasmalogen degradation	-0.722638	0.0119988
HMDB0031061	10-Hydroxymyristic acid methyl ester	plasmalogen degradation	-0.645458	0.0319617
HMDB0013322	Undecanoylcholine	plasmalogen degradation	-0.673428	0.0231156
HMDB0060593	Alpha-dihydroartemisinin	plasmalogen degradation	-0.642146	0.0331458
HMDB0015692	Isothipendyl	plasmalogen degradation	-0.706272	0.015129
HMDB0003422	Boldione	plasmalogen degradation	-0.725702	0.0114696
HMDB0060995	10-alpha-methoxy-9,10-dihydrolysergol	plasmalogen degradation	-0.643147	0.0327848
HMDB0000305	Vitamin A	plasmalogen degradation	-0.671631	0.0236242
HMDB0031042	Avocadene	plasmalogen degradation	-0.702618	0.0159009
HMDB0002925	8,11,14-Eicosatrienoic acid	plasmalogen degradation	-0.616065	0.043566
HMDB0033347	Lotusine	plasmalogen degradation	-0.666592	0.0250933
HMDB0013246	Margaroylglycine	plasmalogen degradation	-0.638806	0.0343711
HMDB0032870	Jasmolone glucoside	plasmalogen degradation	-0.673455	0.0231081
HMDB0033734	DIBOA-Glc	plasmalogen degradation	0.636308	0.0353082
HMDB0040978	14alpha-Hydroxypaxilline	plasmalogen degradation	-0.624038	0.0401693
HMDB0004305	Farnesol	assimilatory sulfate reduction IV	-0.64563	0.031901
HMDB0126147	{11-hydroxy-16,18-dioxo-6,8,19-trioxapentacyclo[10.7.0.0²,⁹.0³,⁷.0¹³,¹⁷]nonadeca-1(12),2(9),4,10,13(17)-pentaen-14-yl}oxidanesulfonic acid	assimilatory sulfate reduction IV	0.695364	0.0175164
HMDB0062313	1-(8Z,11Z,14Z-eicosatrienoyl)-glycero-3-phosphate	assimilatory sulfate reduction IV	0.606778	0.0477672
HMDB0035635	Kanokoside A	assimilatory sulfate reduction IV	0.611154	0.0457543
HMDB0033335	Antibiotic X 14889C	assimilatory sulfate reduction IV	0.611719	0.0454986
HMDB0000152	Gentisic acid	ketogenesis	0.638855	0.034353
HMDB0006406	Ecgonine methyl ester	ketogenesis	0.860298	0.000678596
HMDB0041646	2,4-Dihydroxyacetophenone 5-sulfate	ketogenesis	0.633873	0.0362383
HMDB0041788	Vanillic acid 4-sulfate	ketogenesis	0.645504	0.0319453
HMDB0029839	Ascorbigen	ketogenesis	-0.699587	0.0165622
HMDB0035678	3-Hydroxy-1-phenyl-1-heptadecanone	ketogenesis	0.847465	0.00098838
HMDB0037183	Polysorbate 60	ketogenesis	0.769667	0.00560134
HMDB0000969	1,25-Dihydroxyvitamin D3-26,23-lactone	ketogenesis	0.7788	0.0047361
HMDB0012936	Dynorphin B (10-13)	ketogenesis	0.8354	0.00136687
HMDB0034336	Dolichosterone	ketogenesis	0.702029	0.0160279
HMDB0039544	(20R)-Ginsenoside Rh2	ketogenesis	0.657052	0.0280492
HMDB0004305	Farnesol	assimilatory sulfate reduction I	-0.64563	0.031901
HMDB0126147	{11-hydroxy-16,18-dioxo-6,8,19-trioxapentacyclo[10.7.0.0²,⁹.0³,⁷.0¹³,¹⁷]nonadeca-1(12),2(9),4,10,13(17)-pentaen-14-yl}oxidanesulfonic acid	assimilatory sulfate reduction I	0.695364	0.0175164
HMDB0062313	1-(8Z,11Z,14Z-eicosatrienoyl)-glycero-3-phosphate	assimilatory sulfate reduction I	0.606778	0.0477672
HMDB0035635	Kanokoside A	assimilatory sulfate reduction I	0.611154	0.0457543
HMDB0033335	Antibiotic X 14889C	assimilatory sulfate reduction I	0.611719	0.0454986
